# Engineering the Maize Root Microbiome: A Rapid MoClo Toolkit and Identification of Potential Bacterial Chassis for studying Plant-Microbe Interactions

**DOI:** 10.1101/2023.06.05.543168

**Authors:** John van Schaik, Zidan Li, John Cheadle, Nathan Crook

## Abstract

Sustainably enhancing crop production is a necessity given the increasing demands for staple crops and their associated carbon/nitrogen inputs. Plant-associated microbiomes offer one avenue for addressing this demand; however, studying these communities and engineering them has remained a challenge due to limited genetic tools and methods. In this work, we detail the development of the Maize Root ToolKit (MRTK); a rapid Modular Cloning (MoClo) toolkit that only takes 2.5 hours to generate desired constructs (5400 potential plasmids) that replicate and express heterologous genes in *Enterobacter ludwigii* strain AA4 (*Elu*), *Pseudomonas putida* AA7 (*Ppu*), *Herbaspirillum robiniae* strain AA6 (*Hro*), *Stenotrophomonas maltophilia* strain AA1 (*Sma*) and *Brucella pituitosa* strain AA2 (*Bpi*) which comprise a model maize root synthetic community (SynCom). In addition to these genetic tools, we describe a highly efficient transformation protocol (10^7-10^9 transformants/µg of DNA) for each of these strains. Utilizing this highly efficient transformation protocol, we identified endogenous expression sequences for each strain (ES; promoter and ribosomal binding sites) via genomic promoter trapping. Overall, the MRTK is a scalable platform that expands the genetic engineering toolbox while providing a standardized, high efficiency transformation method that can be implemented across a diverse group of root commensals. These results unlock the ability to elucidate and engineer plant-microbe interactions promoting plant growth for each of the 5 bacterial strains in this study.
