## Supplementary Information for "Engineering the Maize Root Microbiome: A Rapid MoClo Toolkit and Identification of Potential Bacterial Chassis for studying Plant-Microbe Interactions"

### Sheet: Table S1 (MRTK C Plasmids)
Cloning Plasmids	Origin	Selection Marker	Part Description	Dimer	Total bp
MRTK-clo1	BHR1	CmR	Origin	No	2530
MRTK-clo2	SC101 (Temp Sensitive)	CmR	Origin	No	3080
MRTK-clo3	ColE1	CmR	Origin	No	1842
MRTK-clo4	R6ky	CmR	Origin	Yes	3213
MRTK-clo1'	BHR1	AmpR	Origin	No	2758
MRTK-clo2'	SC101 (Temp Sensitive)	AmpR	Origin		Need to repair
MRTK-clo3'	ColE1	AmpR	Origin	No	2071
MRTK-clo5	R6ky	CmR	Selection Marker	Yes	3209
MRTK-clo6	R6ky	KanR	Selection Marker	Yes	3552
MRTK-clo7	R6ky	AmpR	Selection Marker		Need to repair
MRTK-clo8	R6ky	SpcR	Selection Marker	No	2001
MRTK-clo9	R6ky	TetR	Selection Marker	No	2307
MRTK-clo10	R6ky	EryR	Selection Marker	Yes	5262
MRTK-clo11	R6ky	CmR	Ecoli - Lambda tl3 Terminator	Yes	3706
MRTK-clo12	R6ky	CmR	Ecoli - rrnB T1 Terminator	Yes	3361
MRTK-clo13	R6ky	CmR	Ecoli - TonB SoxR Terminator	Yes	3602
MRTK-clo14	R6ky	CmR	Elu-ES1	Yes	3479
MRTK-clo15	R6ky	CmR	Elu-ES2	Yes	3354
MRTK-clo16	R6ky	CmR	Elu-ES3	Yes	3741
MRTK-clo17	R6ky	CmR	Ppu-ES1	Yes	3635
MRTK-clo18	R6ky	CmR	Ppu-ES2	Yes	3732
MRTK-clo19	R6ky	CmR	Ppu-ES3	Yes	4374
MRTK-clo20	R6ky	CmR	Hro-ES1	Yes	3925
MRTK-clo21	R6ky	CmR	Hro-ES2	Yes	3443
MRTK-clo22	R6ky	CmR	Hro-ES3	Yes	3454
MRTK-clo23	R6ky	CmR	Hro-ES4	Yes	3555
MRTK-clo24	R6ky	CmR	Hro-ES5	Yes	3626
MRTK-clo25	R6ky	CmR	Hro-ES6	No	2182
MRTK-clo26	R6ky	CmR	Bpi-ES1	No	1820
MRTK-clo27	R6ky	CmR	Bpi-ES2	No	1754
MRTK-clo28	R6ky	CmR	Bpi-ES3	Yes	3276
MRTK-clo29	R6ky	CmR	Bpi-ES4	Yes	2877
MRTK-clo30	R6ky	CmR	Bpi-ES5	Yes	3420
MRTK-clo31	R6ky	CmR	Bpi-ES6	Yes	3411
MRTK-clo32	R6ky	CmR	Bpi-ES7	Yes	3213
MRTK-clo33	R6ky	CmR	Bpi-ES8	No	1644
MRTK-clo34	R6ky	CmR	Sma-ES1	Yes	2910
MRTK-clo35	R6ky	CmR	Sma-ES2	Yes	3561
MRTK-clo36	R6ky	CmR	Sma-ES3	Yes	3099
MRTK-clo37	R6ky	CmR	Sma-ES4	Yes	2993
MRTK-clo38	R6ky	CmR	Sma-ES5	Yes	3361
MRTK-clo39	R6ky	CmR	sfGFP	No	2332
MRTK-clo40	R6ky	CmR	mCherry	Yes	4622
MRTK-clo41	R6ky	CmR	BFP	Yes	4639
MRTK-clo42	R6ky	CmR	YFP	Yes	4657

### Sheet: Table S2 (Primers)
Primer Name/Description	Sequence
16S - 8F	AGAGTTTGATCCTGGCTCAG
16S - 1492R	GGATCTTGGCAAGCTGCTCTAGCCAATAC
Forward - Removal of MobA from pBBR122	CTAGACTTTGCTTCGCAAAGTCGTG
Reverse - Removal of MobA from pBBR122	TGATCGGCACGTAAGAGGTTCCAAC
Forward - Gibson - Creating pBBR122-DT-∆MobA - DT insert	CCGTAAGTGCGCTGTTCCAGCAAATAAAACGAAAGGCTCAGTCGAAAG
Reverse - Gibson - Creating pBBR122-DT-∆MobA - DT insert	GGGCGGGGCGTAATTTTGACTCCTAGGTATAAACGCAGAAAGGCCC
Forward - Gibson - Creating pBBR122-DT-∆MobA - Backbone	tgcgtttatacctaggagtcAAAATTACGCCCCGCCCTGCCACTC
Reverse - Gibson - Creating pBBR122-DT-∆MobA - Backbone	tgagcctttcgttttatttgCTGGAACAGCGCACTTACGGGTTGCTGC
Forward - Removal of KanR from pBBR122-DT-∆MobA (Making pBBR122-CmR)	TGCAGGTCCCGAGCCTCACGGCG
Reverse - Removal of KanR from pBBR122-DT-∆MobA (Making pBBR122-CmR)	GGGGCAGGCGGGCGGGCTTC
Forward - Gibson - Making pBBR122-KanR - Insert	tgcgtttatacctaggagtcAAAATTATTAGAAAAACTCATCGAGCATCAAATG
Reverse - Gibson - Making pBBR122-KanR - Insert	ctttgcgaagcaaagtctagAAAGCCACGTTGTGTCTCAAAATCTCTG
Forward - Gibson - Making pBBR122-KanR - Backbone	TTGAGACACAACGTGGCTTTCTAGACTTTGCTTCGCAAAGTCGTGACC
Reverse - Gibson - Making pBBR122-KanR - Backbone	TGAGTTTTTCTAATAATTTTGACTCCTAGGTATAAACGCAGAAAGGC
Forward - Gibson - Making pBBR122-AmpR - Insert	tgcgtttatacctaggagtcAAAATTACCAATGCTTAATCAGTGAGGCACC
Reverse - Gibson - Making pBBR122-AmpR - Insert	ctttgcgaagcaaagtctagCAGGTGGCACTTTTCGGGGAAATGTG
Forward - Gibson - Making pBBR122-AmpR - Backbone	tccccgaaaagtgccacctgCTAGACTTTGCTTCGCAAAGTCGTGACC
Reverse - Gibson - Making pBBR122-AmpR - Backbone	cctcactgattaagcattggTAATTTTGACTCCTAGGTATAAACGCAGAAAGGC
Forward - Gibson - Making pBBR122-SpecR - Insert	tgcgtttatacctaggagtcAAAATTACTTATTTGCCGACTACCTTGGTGATCTC
Reverse - Gibson - Making pBBR122-SpecR - Insert	ctttgcgaagcaaagtctagCCAGCCAGGACAGAAATGCCTCG
Forward - Gibson - Making pBBR122-SpecR - Backbone	ggcatttctgtcctggctggCTAGACTTTGCTTCGCAAAGTCGTGACC
Reverse - Gibson - Making pBBR122-SpecR - Backbone	gtcggcaaataagTAATTTTGACTCCTAGGTATAAACGCAGAAAGGC
Forward - Gibson - Making pBBR122-TetR - Insert	gtttgtcggtgaacgctctcGGAACAAAACTAAAGCGCCACAAGGG
Reverse - Gibson - Making pBBR122-TetR - Insert	ctttgcgaagcaaagtctagCCGGTAGTACGTAAGAGGTTCCAAC
Forward - Gibson - Making pBBR122-TetR - Backbone	aacctcttacgtactaccggCTAGACTTTGCTTCGCAAAGTCGTGACC
Reverse - Gibson - Making pBBR122-TetR - Backbone	tggcgctttagttttgttccGAGAGCGTTCACCGACAAACAACAGATAAAACG
Forward - Gibson - Making pBBR122-EryR - Insert	tgcgtttatacctaggagtcAAAATTAGGGATTAAATCCACTACTAGCGTTGAGTTAG
Reverse - Gibson - Making pBBR122-EryR - Insert	ctttgcgaagcaaagtctagCAGAGCCGTTTATTATGCTCGCGTTATCG
Forward - Gibson - Making pBBR122-EryR - Backbone	GAGCATAATAAACGGCTCTGCTAGACTTTGCTTCGCAAAGTCGTGACC
Reverse - Gibson - Making pBBR122-EryR - Backbone	TGGATTTAATCCCTAATTTTGACTCCTAGGTATAAACGCAGAAAGGC
Forward - Gibson - Making pBBR122-CmR-sfGFP - Insert	gaacgctctctactgagacgGAAAGTGAAACGTGATTTCATGCGTCATTTTG
Reverse - Gibson - Making pBBR122-CmR-sfGFP - Insert	aaggtgagccagtgtgagtcATCATTTGTACAGTTCATCCATACCATGCGTG
Forward - Gibson - Making pBBR122-CmR-sfGFP - Backbone	ggatgaactgtacaaatgatGACTCACACTGGCTCACCTTCGG
Reverse - Gibson - Making pBBR122-CmR-sfGFP - Backbone	cacgtttcactttccgtctcAGTAGAGAGCGTTCACCGACAAAC
Forward - Gibson - Making pBBR122-KanR-sfGFP - Insert	gaacgctctctactgagacgGAAAGTGAAACGTGATTTCATGCGTCATTTTG
Reverse - Gibson - Making pBBR122-KanR-sfGFP - Insert	cccgaaggtgagccagtgtcATCATTTGTACAGTTCATCCATACCATGCGTG
Forward - Gibson - Making pBBR122-KanR-sfGFP - Backbone	ggatgaactgtacaaatgatGACACTGGCTCACCTTCGGGTG
Reverse - Gibson - Making pBBR122-KanR-sfGFP - Backbone	cacgtttcactttccgtctcAGTAGAGAGCGTTCACCGACAAAC
Forward - Gibson - Making pBBR122-CmR/KanR-sfGFP' - Insert	gaacgctctctactgagacgCGTGGTATCGGCGACAAGGTTGAAATC
Reverse - Gibson - Making pBBR122-CmR/KanR-sfGFP' - Insert	agctcttcgcctttacgcatTAATTTTAGTGCTCCGCTAATGTCAACTACTACCTGAG
Forward - Gibson - Making pBBR122-CmR/KanR-sfGFP' - Backbone	ttagcggagcactaaaATTAATGCGTAAAGGCGAAGAGCTGTTCAC
Reverse - Gibson - Making pBBR122-CmR/KanR-sfGFP' - Backbone	accttgtcgccgataccacgCGTCTCAGTAGAGAGCGTTCACCG
Forward - Gibson - Making pSC101-CmR-sfGFP' - Backbone	GATATTATCGTGAGGATGCGGAGACGCGTGGTATCGGCGACAAG
Reverse - Gibson - Making pSC101-CmR-sfGFP' - Backbone	AATTAACCAATTCTGACTAGTGATCGGCACGTAAGAGGTTCCAAC
Forward - Gibson - Making pSC101-CmR-sfGFP' - Insert	TCTTACGTGCCGATCACTAGTCAGAATTGGTTAATTGGTTGGAAACGTAACTGTCAG
Reverse - Gibson - Making pSC101-CmR-sfGFP' - Isert	tcgccgataccacgcgtctcCGCATCCTCACGATAATATCCGGG
Forward - Gibson - Making pColE1-CmR-sfGFP' - Backbone	gtcggtgaacgctctctactGAGACGCGTGGTATCGGCGACAAG
Reverse - Gibson - Making pColE1-CmR-sfGFP' - Backbone	CAATCGACTGGCGAGCCGCTTGATCGGCACGTAAGAGGTTCCAAC
Forward - Gibson - Making pColE1-CmR-sfGFP' - Insert	TCTTACGTGCCGATCAAGCGGCTCGCCAGTCGATTGGCTGAGCTC
Reverse - Gibson - Making pColE1-CmR-sfGFP' - Isert	tcgccgataccacgcgtctcAGTAGAGAGCGTTCACCGACAAACAACAG
Forward - Gibson - Clo1 BHR1 Origin	TGCCGATCAGGTCTCgAGCGCTAGACTTTGCTTCGCAAAGTCGTGAC
Reverse - Gibson - Clo1 BHR1 Origin	ccagtgtgaGGTCTCgTCTCAGTAGAGAGCGTTCACCGACAAACAACAG
Forward - Gibson - Clo1 CmR Gene	ctctctactGAGAcGAGACCtcacactggctcaccttcgggtgg
Reverse - Gibson - Clo1 CmR Gene	AAAGTCTAGCGCTcGAGACCTGATCGGCACGTAAGAGGTTCCAAC
Forward - Gibson - Clo2 SC101 Origin	TGCCGATCAGGTCTCgAGCGTCAGAATTGGTTAATTGGTTGGA
Reverse - Gibson - Clo2 SC101 Origin	ccagtgtgaGGTCTCgTCTCCGCATCCTCACGATAATATCCGG
Forward - Gibson - Clo2 CmR Gene	GAGGATGCGGAGAcGAGACCtcacactggctcaccttcgggtgg
Reverse - Gibson - Clo2 CmR Gene	CAATTCTGACGCTcGAGACCTGATCGGCACGTAAGAGGTTCCAAC
Forward - Gibson - Clo3 ColE1 Origin	TGCCGATCAGGTCTCgAGCGGCTCGCCAGTCGATTGGCTGAGCTC
Reverse - Gibson - Clo3 ColE1 Origin	ccagtgtgaGGTCTCgTCTCGATCCAGCATATGCGGTGTGAAATACCG
Forward - Gibson - Clo3 CmR Gene	TGCTGGATCGAGAcGAGACCtcacactggctcaccttcgggtgg
Reverse - Gibson - Clo3 CmR Gene	CTGGCGAGCCGCTcGAGACCTGATCGGCACGTAAGAGGTTCCAAC
Forward - Gibson - Clo4 r6ky Origin	TGCCGATCAGGTCTCgAGCGGTCAATTCGAGGGGGATCAATTCCG
Reverse - Gibson - Clo4 r6ky Origin	ccagtgtgaGGTCTCgTCTCCCCATGTCAGCCGTTAAGTGTTCCTG
Forward - Gibson - Clo4 CmR Gene	tgacatgggGAGAcGAGACCtcacactggctcaccttcgggtgg
Reverse - Gibson - Clo4 CmR Gene	cgaattgacCGCTcGAGACCTGATCGGCACGTAAGAGGTTCCAAC
Forward - Gibson - Clo5 CmR Gene	tgacatgggGGTCTCgCTCCTCACACTGGCTCACCTTCGGGTG
Reverse - Gibson - Clo5 CmR Gene	cgaattgacGGTCTCgCGCTTGATCGGCACGTAAGAGGTTCCAACTTTC
Forward - Gibson - Clo5 Backbone	tgccgatcaAGCGcGAGACCGTCAATTCGAGGGGGATCAATTCCGTTTTC
Reverse - Gibson - Clo5 Backbone	ccagtgtgaGGAGcGAGACCCCCATGTCAGCCGTTAAGTGTTCCTGTG
Forward - Gibson - Clo6 KanR Gene	tgacatgggGGTCTCgCTCCTCACACTGGCTCACCTTCGGGTG
Reverse - Gibson - Clo6 KanR Gene	cgaattgacGGTCTCgCGCTAAAGCCACGTTGTGTCTCAAAATCTCTGA
Forward - Gibson - Clo6 Backbone	CGTGGCTTTAGCGcGAGACCGTCAATTCGAGGGGGATCAATTCCGTTTTC
Reverse - Gibson - Clo6 Backbone	ccagtgtgaGGAGcGAGACCCCCATGTCAGCCGTTAAGTGTTCCTGTG
Forward - Gibson - Clo7 AmpR Gene	tgacatgggGGTCTCgCTCCTCACACTGGCTCACCTTCGGGTG
Reverse - Gibson - Clo7 AmpR Gene	cgaattgacGGTCTCgCGCTcaggtggcacttttcggggaaatgtg
Forward - Gibson - Clo7 Backbone	tgccacctgAGCGcGAGACCGTCAATTCGAGGGGGATCAATTCCGTTTTC
Reverse - Gibson - Clo7 Backbone	ccagtgtgaGGAGcGAGACCCCCATGTCAGCCGTTAAGTGTTCCTGTG
Forward - Gibson - Clo8 SpecR Gene	tgacatgggGGTCTCgCTCCTCACACTGGCTCACCTTCGGGTG
Reverse - Gibson - Clo8 SpecR Gene	cgaattgacGGTCTCgCGCTCCAGCCAGGACAGAAATGCCTCG
Forward - Gibson - Clo8 Backbone	cctggctggAGCGcGAGACCGTCAATTCGAGGGGGATCAATTCCGTTTTC
Reverse - Gibson - Clo8 Backbone	ccagtgtgaGGAGcGAGACCCCCATGTCAGCCGTTAAGTGTTCCTGTG
Forward - Gibson - Clo9 TetR Gene	tgacatgggGGTCTCgCGCTCCGGTAGTACGTAAGAGGTTCCAACTTTCACC
Reverse - Gibson - Clo9 TetR Gene	cgaattgacGGTCTCgCTCCGGAACAAAACTAAAGCGCCACAAGGGCGCTTTAG
Forward - Gibson - Clo9 Backbone	ttttgttccGGAGcGAGACCGTCAATTCGAGGGGGATCAATTCCGTTTTC
Reverse - Gibson - Clo9 Backbone	tactaccggAGCGcGAGACCCCCATGTCAGCCGTTAAGTGTTCCTGTG
Forward - Gibson - Clo10 EryR Gene	tgacatgggGGTCTCgCTCCTCACACTGGCTCACCTTCGGGTG
Reverse - Gibson - Clo10 EryR Gene	cgaattgacGGTCTCgCGCTCAGAGCCGTTTATTATGCTCGCGTTATCG
Forward - Gibson - Clo10 Backbone	ACGGCTCTGAGCGcGAGACCGTCAATTCGAGGGGGATCAATTCCGTTTTC
Reverse - Gibson - Clo10 Backbone	ccagtgtgaGGAGcGAGACCCCCATGTCAGCCGTTAAGTGTTCCTGTG
Forward - Gibson - Clo11 Lambda tl3 Terminator	tgacatgggGGTCTCgGGTACTACTGGTATTGGCACAAACCTGATTCC
Reverse - Gibson - Clo11 Lambda tl3 Terminator	ccagtgtgaGGTCTCgGGAGCGCATCCTCACGATAATATCCGGGTAG
Forward - Gibson - Clo11 Backbone	GAGGATGCGCTCCcGAGACCTCACACTGGCTCACCTTCGGGTG
Reverse - Gibson - Clo11 Backbone	TACCAGTAGTACCcGAGACCCCCATGTCAGCCGTTAAGTGTTCC
Forward - Gibson - Clo12 rrnB T1 Terminator	tgacatgggGGTCTCgGGTACAAATAAAACGAAAGGCTCAGTCGAAAGAC
Reverse - Gibson - Clo12 rrnB T1 Terminator	ccagtgtgaGGTCTCgGGAGgagagcgttcaccgacaaacaacag
Forward - Gibson - Clo12 Backbone	aacgctctcCTCCcGAGACCTCACACTGGCTCACCTTCGGGTG
Reverse - Gibson - Clo12 Backbone	ttttatttgTACCcGAGACCCCCATGTCAGCCGTTAAGTGTTCC
Forward - Gibson - Clo13 TonB SoxR Terminator	tgacatgggGGTCTCgGGTAAGTCAAAAGCCTCCGGTCGGAGG
Reverse - Gibson - Clo13 TonB SoxR Terminator	ccagtgtgaGGTCTCgGGAGAAAACTAAAGCGCCACAAGGGCG
Forward - Gibson - Clo13 Backbone	tttagttttCTCCcGAGACCTCACACTGGCTCACCTTCGGGTG
Reverse - Gibson - Clo13 Backbone	cttttgactTACCcGAGACCCCCATGTCAGCCGTTAAGTGTTCC
Forward - Gibson - Clo14 Elu ES 1	tgacatgggGGTCTCgGAGAAGACGTTATCAATTGCCGCATTATAGCCTATTAAC
Reverse - Gibson - Clo14 Elu ES 1	ccagtgtgaGGTCTCgTAATAACCTCTCCTTCGAGCGCTTCTG
Forward - Gibson - Clo14 Backbone	ggagaggttATTAcGAGACCTCACACTGGCTCACCTTCGGGTG
Reverse - Gibson - Clo14 Backbone	ataacgtctTCTCcGAGACCCCCATGTCAGCCGTTAAGTGTTCCTG
Forward - Q5 mutagenesis - Elu ES1 Repair	AACCTCTCCTTCGAGCGCTTCTG
Reverse - Q5 mutagenesis - Universal ES Repair	ATTAATGCGTAAAGGCGAAGAGCTGTTCACT
Forward - Gibson - Clo15 Elu ES 2	tgacatgggGGTCTCgGAGAGCCTGTCACTGAACGGCACCATCATC
Reverse - Gibson - Clo15 Elu ES 2	ccagtgtgaGGTCTCgTAATTTGCAAAATTCCTTAGAGTGTTTTCTTAGCCCG
Forward - Gibson - Clo15 Backbone	attttgcaaATTAcGAGACCTCACACTGGCTCACCTTCGGGTG
Reverse - Gibson - Clo15 Backbone	gtgacaggcTCTCcGAGACCCCCATGTCAGCCGTTAAGTGTTCCTG
Forward - Q5 mutagenesis - Elu ES2 Repair	TTGCAAAATTCCTTAGAGTGTTTTCTTAGCCCG
Forward - Gibson - Clo16 Elu ES 3	tgacatgggGGTCTCgGAGACGTGGTATCGGCGACAAGGTTGAAATCC
Reverse - Gibson - Clo16 Elu ES 3	ccagtgtgaGGTCTCgTAATTTTAGTGCTCCGCTAATGTCAACTACTACCTG
Forward - Gibson - Clo16 Backbone	agcactaaaATTAcGAGACCTCACACTGGCTCACCTTCGGGTG
Reverse - Gibson - Clo16 Backbone	gataccacgTCTCcGAGACCCCCATGTCAGCCGTTAAGTGTTCCTG
Forward - Q5 mutagenesis - Elu ES3 Repair	TTTAGTGCTCCGCTAATGTCAACTAC
Forward - Gibson - Clo17 Ppu ES 1	tgacatgggGGTCTCgGAGACCTCTGACGGCTACGCTGTGTGATG
Reverse - Gibson - Clo17 Ppu ES 1	ccagtgtgaGGTCTCgTAATCTTGAGCCTCGCTAGTGTGCTGTG
Forward - Gibson - Clo17 Backbone	aggctcaagATTAcGAGACCTCACACTGGCTCACCTTCGGGTG
Reverse - Gibson - Clo17 Backbone	cgTCAGAGGTCTCcGAGACCCCCATGTCAGCCGTTAAGTGTTCCTG
Forward - Q5 mutagenesis - Ppu ES1 Repair	CTTGAGCCTCGCTAGTGTGCTGTGC
Forward - Gibson - Clo18 Ppu ES 2	tgacatgggGGTCTCgGAGAAATGTGATCCATATCACATATTGCCTGCGG
Reverse - Gibson - Clo18 Ppu ES 2	ccagtgtgaGGTCTCgTAATGACGAATTCCTCGTTGGATGGATACTGCG
Forward - Gibson - Clo18 Backbone	gaattcgtcATTAcGAGACCTCACACTGGCTCACCTTCGGGTG
Reverse - Gibson - Clo18 Backbone	gatcacattTCTCcGAGACCCCCATGTCAGCCGTTAAGTGTTCCTG
Forward - Q5 mutagenesis - Ppu ES2 Repair	GACGAATTCCTCGTTGGATGGATACTG
Forward - Gibson - Clo19 Ppu ES 3	tgacatgggGGTCTCgGAGATCAGGGCGCTGGAGGTGTATCG
Reverse - Gibson - Clo19 Ppu ES 3	ccagtgtgaGGTCTCgTAATATGCCGCACTCCTGTAAGGATAAATAATAGAAAATCAG
Forward - Gibson - Clo19 Backbone	gtgcggcatATTAcGAGACCTCACACTGGCTCACCTTCGGGTG
Reverse - Gibson - Clo19 Backbone	gcgccctgaTCTCcGAGACCCCCATGTCAGCCGTTAAGTGTTCCTG
Forward - Q5 mutagenesis - Ppu ES3 Repair	ATGCCGCACTCCTGTAAGGATAAATAATAGAAAATCAG
Forward - Gibson - Clo20 Hro ES 1	tgacatgggGGTCTCgGAGACCGAGGCGATCCGCTATCGC
Reverse - Gibson - Clo20 Hro ES 1	ccagtgtgaGGTCTCgTAATTCGGATTCTCCTTTTTATTCCGGTTAACGAAAAG
Forward - Gibson - Clo20 Backbone	agaatccgaATTAcGAGACCTCACACTGGCTCACCTTCGGGTG
Reverse - Gibson - Clo20 Backbone	tcgcctcggTCTCcGAGACCCCCATGTCAGCCGTTAAGTGTTCCTG
Forward - Q5 mutagenesis - Hro ES1 Repair	TCGGATTCTCCTTTTTATTCCGGTTAACGAAAAG
Forward - Gibson - Clo21 Hro ES 2	tgacatgggGGTCTCgGAGACCATTTTTGTATTATACTCTGAGATACGAACAATAAC
Reverse - Gibson - Clo21 Hro ES 2	ccagtgtgaGGTCTCgTAATTTTCAGCTTCAGTGATGAATTCGCCG
Forward - Gibson - Clo21 Backbone	aagctgaaaATTAcGAGACCTCACACTGGCTCACCTTCGGGTG
Reverse - Gibson - Clo21 Backbone	caaaaatggTCTCcGAGACCCCCATGTCAGCCGTTAAGTGTTCCTG
Forward - Q5 mutagenesis - Hro ES2 Repair	TTTCAGCTTCAGTGATGAATTCGCCG
Forward - Gibson - Clo22 Hro ES 3	tgacatgggGGTCTCgGAGACATCTATATATTTAATTATGAATACATTTAAAAAATAAAGTATACATATAAAAACCTATTCAGTAG
Reverse - Gibson - Clo22 Hro ES 3	ccagtgtgaGGTCTCgTAATGTTGCCTGCCTCCTCTTTTTGATTG
Forward - Gibson - Clo22 Backbone	gcaggcaacATTAcGAGACCTCACACTGGCTCACCTTCGGGTG
Reverse - Gibson - Clo22 Backbone	atatagatgTCTCcGAGACCCCCATGTCAGCCGTTAAGTGTTCCTG
Forward - Q5 mutagenesis - Hro ES3 Repair	GTTGCCTGCCTCCTCTTTTTGATTGAATG
Forward - Gibson - Clo23 Hro ES 4	tgacatgggGGTCTCgGAGACCAGGCGACACGAGAACGGCATG
Reverse - Gibson - Clo23 Hro ES 4	ccagtgtgaGGTCTCgTAATTTTCTGCCTCAGAGTAGTTTGGTAGCC
Forward - Gibson - Clo23 Backbone	aggcagaaaATTAcGAGACCTCACACTGGCTCACCTTCGGGTG
Reverse - Gibson - Clo23 Backbone	gtcgcctggTCTCcGAGACCCCCATGTCAGCCGTTAAGTGTTCCTG
Forward - Q5 mutagenesis - Hro ES4 Repair	TTTCTGCCTCAGAGTAGTTTGGTAGCCAATCG
Forward - Gibson - Clo24 Hro ES 5	tgacatgggGGTCTCgGAGACGATTTCAAGCAATTATAAGACCGCGCG
Reverse - Gibson - Clo24 Hro ES 5	ccagtgtgaGGTCTCgTAATGTTTCTCTCCAATCGATGTTGATGTTG
Forward - Gibson - Clo24 Backbone	gagagaaacATTAcGAGACCTCACACTGGCTCACCTTCGGGTG
Reverse - Gibson - Clo24 Backbone	ttgaaatcgTCTCcGAGACCCCCATGTCAGCCGTTAAGTGTTCCTG
Forward - Q5 mutagenesis - Hro ES5 Repair	GTTTCTCTCCAATCGATGTTGATGTTGCGGCAATC
Forward - Gibson - Clo25 Hro ES 6	tgacatgggGGTCTCgGAGACCATTGTTTGTACTGACAAGTGGATTTTGACTGGCGATAC
Reverse - Gibson - Clo25 Hro ES 6	ccagtgtgaGGTCTCgTAATTTCAGCTGCTTCGCGCGGTCAATC
Forward - Gibson - Clo25 Backbone	gcagctgaaATTAcGAGACCTCACACTGGCTCACCTTCGGGTG
Reverse - Gibson - Clo25 Backbone	aaacaatggTCTCcGAGACCCCCATGTCAGCCGTTAAGTGTTCCTG
Forward - Q5 mutagenesis - Hro ES6 Repair	TTCAGCTGCTTCGCGCGGTCAATC
Forward - Gibson - Clo26 Bpi ES 1	cggctgacatgggGGTCTCgGAGACTGGCACCTGGAACAAGCTC
Reverse - Gibson - Clo26 Bpi ES 1	tgagccagtgtgaGGTCTCgTAATTCGAAACACACCTTCAATAATGATATAAGCCC
Forward - Gibson - Clo26 Backbone	ttattgaaggtgtgtttcgaATTACGAGACCTCACACTGGCTCACCTTC
Reverse - Gibson - Clo26 Backbone	tgagcttgttccaggtgccaGTCTCCGAGACCCCCATGTCAGCC
Forward - Q5 mutagenesis - Bpi ES1 Repair	TCGAAACACACCTTCAATAATGATATAAGCCCATTCATAA
Forward - Gibson - Clo27 Bpi ES 2	cggctgacatgggGGTCTCgGAGACGATATTGGCGATGGCCTGTG
Reverse - Gibson - Clo27 Bpi ES 2	tgagccagtgtgaGGTCTCgTAATTTTCATAAGACCTCCCCGTTACTCAGCCC
Forward - Gibson - Clo27 Backbone	aacggggaggtcttatgaaaATTACGAGACCTCACACTGGCTCACCTTC
Reverse - Gibson - Clo27 Backbone	cacaggccatcgccaatatcGTCTCCGAGACCCCCATGTCAGCC
Forward - Q5 mutagenesis - Bpi ES2 Repair	TTTCATAAGACCTCCCCGTTACTCAGCC
Forward - Gibson - Clo28 Bpi ES 3	cggctgacatgggGGTCTCgGAGACGCTTTGCAGACTGCTGCTGAC
Reverse - Gibson - Clo28 Bpi ES 3	tgagccagtgtgaGGTCTCgTAATTCCCGCTTCCTCAACAAGAGCCG
Forward - Gibson - Clo28 Backbone	ctcttgttgaggaagcgggaATTACGAGACCTCACACTGGCTCACCTTC
Reverse - Gibson - Clo28 Backbone	gtcagcagcagtctgcaaagcGTCTCCGAGACCCCCATGTCAGCC
Forward - Q5 mutagenesis - Bpi ES3 Repair	TCCCGCTTCCTCAACAAGAGCCGC
Forward - Gibson - Clo29 Bpi ES 4	cggctgacatgggGGTCTCgGAGACGGGCGGTTTTGGTCTGTTG
Reverse - Gibson - Clo29 Bpi ES 4	tgagccagtgtgaGGTCTCgTAATAATTCGACTCCCTGCAGAGGCGTC
Forward - Gibson - Clo29 Backbone	cctctgcagggagtcgaattATTACGAGACCTCACACTGGCTCACCTTC
Reverse - Gibson - Clo29 Backbone	acaacagaccaaaaccgcccGTCTCCGAGACCCCCATGTCAGCC
Forward - Q5 mutagenesis - Bpi ES4 Repair	AATTCGACTCCCTGCAGAGGCGTC
Forward - Gibson - Clo30 Bpi ES 5	cggctgacatgggGGTCTCgGAGACCGACCCGGTCTGAGATGCC
Reverse - Gibson - Clo30 Bpi ES 5	tgagccagtgtgaGGTCTCgTAATGCTCTTCCCTTCATGAATAACGATCAATCCGTTG
Forward - Gibson - Clo30 Backbone	ttattcatgaagggaagagcATTACGAGACCTCACACTGGCTCACCTTC
Reverse - Gibson - Clo30 Backbone	tggcatctcagaccgggtcgGTCTCCGAGACCCCCATGTCAGCC
Forward - Q5 mutagenesis - Bpi ES5 Repair	GCTCTTCCCTTCATGAATAACGATCAATCCGTTG
Forward - Gibson - Clo31 Bpi ES 6	cggctgacatgggGGTCTCgGAGACCCAATGATGAAAGATTGCCCG
Reverse - Gibson - Clo31 Bpi ES 6	tgagccagtgtgaGGTCTCgTAATTCTAAGTCCTCTCGTTTGTTAAGGCTGG
Forward - Gibson - Clo31 Backbone	aacaaacgagaggacttagaATTACGAGACCTCACACTGGCTCACCTTC
Reverse - Gibson - Clo31 Backbone	gggcaatctttcatcattggGTCTCCGAGACCCCCATGTCAGCC
Forward - Q5 mutagenesis - Bpi ES6 Repair	TCTAAGTCCTCTCGTTTGTTAAGGCTGGTTC
Forward - Gibson - Clo32 Bpi ES 7	cggctgacatgggGGTCTCgGAGACTCTTAAGATGACCATGCGAGCTGC
Reverse - Gibson - Clo32 Bpi ES 7	tgagccagtgtgaGGTCTCgTAATGGCTTCCTCAAATTATAGATAAAATTACGATTCGATCTATTTAAAATCATCGG
Forward - Gibson - Clo32 Backbone	atctataatttgaggaagccATTACGAGACCTCACACTGGCTCACCTTC
Reverse - Gibson - Clo32 Backbone	ctcgcatggtcatcttaagaGTCTCCGAGACCCCCATGTCAGCC
Forward - Q5 mutagenesis - Bpi ES7 Repair	GGCTTCCTCAAATTATAGATAAAATTACGATTCGATCTAT
Forward - Gibson - Clo33 Bpi ES 8	cggctgacatgggGGTCTCgGAGACGTTACGGCTAAATCTGCTGCAC
Reverse - Gibson - Clo33 Bpi ES 8	tgagccagtgtgaGGTCTCgTAATTAATTCCTCCCTTGGAAATCAGACGAAACTTCCTC
Forward - Gibson - Clo33 Backbone	gatttccaagggaggaattaATTACGAGACCTCACACTGGCTCACCTTC
Reverse - Gibson - Clo33 Backbone	gcagcagatttagccgtaacGTCTCCGAGACCCCCATGTCAGCC
Forward - Q5 mutagenesis - Bpi ES8 Repair	TAATTCCTCCCTTGGAAATCAGACGAAACTTCCTC
Forward - Gibson - Clo34 Sma ES 1	cggctgacatgggGGTCTCgGAGACGGTTTTGCCTGTATCATGCCC
Reverse - Gibson - Clo34 Sma ES 1	tgagccagtgtgaGGTCTCgTAATTGCAATGTCCTTGATGGGATATGACCCT
Forward - Gibson - Clo34 Backbone	atcccatcaaggacattgcaATTACGAGACCTCACACTGGCTCACCTTC
Reverse - Gibson - Clo34 Backbone	ggcatgatacaggcaaaaccGTCTCCGAGACCCCCATGTCAGCC
Forward - Q5 mutagenesis - Sma ES1 Repair	TGCAATGTCCTTGATGGGATATGACCCTGG
Forward - Gibson - Clo35 Sma ES 2	cggctgacatgggGGTCTCgGAGAcgattccgaggccgaagcc
Reverse - Gibson - Clo35 Sma ES 2	tgagccagtgtgaGGTCTCgTAATGAGTATGCTCTCCGGGTGCTAGC
Forward - Gibson - Clo35 Backbone	agcacccggagagcatactcATTACGAGACCTCACACTGGCTCACCTTC
Reverse - Gibson - Clo35 Backbone	atggcttcggcctcggaatcGTCTCCGAGACCCCCATGTCAGCC
Forward - Q5 mutagenesis - Sma ES2 Repair	GAGTATGCTCTCCGGGTGCTAGCGC
Forward - Gibson - Clo36 Sma ES 3	cggctgacatgggGGTCTCgGAGACGGTTTAGCCTCGATCGGC
Reverse - Gibson - Clo36 Sma ES 3	tgagccagtgtgaGGTCTCgTAATAGTTACTAACTCCTGAAACACATGTTGAAAAAAATCGCAGC
Forward - Gibson - Clo36 Backbone	tgtttcaggagttagtaactATTACGAGACCTCACACTGGCTCACCTTC
Reverse - Gibson - Clo36 Backbone	cagccgatcgaggctaaaccGTCTCCGAGACCCCCATGTCAGCC
Forward - Q5 mutagenesis - Sma ES3 Repair	AGTTACTAACTCCTGAAACACATGTTGAAAAAAATCGCAG
Forward - Gibson - Clo37 Sma ES 4	cggctgacatgggGGTCTCgGAGACACAGTGGCCTGCTGGCCC
Reverse - Gibson - Clo37 Sma ES 4	tgagccagtgtgaGGTCTCgTAATCTTTTTCTCTGTGATGCGTGGCCGG
Forward - Gibson - Clo37 Backbone	cacgcatcacagagaaaaagATTACGAGACCTCACACTGGCTCACCTTC
Reverse - Gibson - Clo37 Backbone	cggggccagcaggccactgtGTCTCCGAGACCCCCATGTCAGCC
Forward - Q5 mutagenesis - Sma ES4 Repair	TTTCTTTTTCTCTGTGATGCGTGGCCGGCAG
Forward - Gibson - Clo38 Sma ES 5	cggctgacatgggGGTCTCgGAGACTGCAGATCGTGCCGGTGAAG
Reverse - Gibson - Clo38 Sma ES 5	tgagccagtgtgaGGTCTCgTAATGCATCGATCAATTCGGTCTTGTTCATTCTCTACA
Forward - Gibson - Clo38 Backbone	aagaccgaattgatcgatgcATTACGAGACCTCACACTGGCTCACCTTC
Reverse - Gibson - Clo38 Backbone	cttcaccggcacgatctgcaGTCTCCGAGACCCCCATGTCAGCC
Forward - Q5 mutagenesis - Sma ES5 Repair	GCATCGATCAATTCGGTCTTGTTCATTCTCTACAAC
Forward - Gibson - Clo39 sfGFP	tgacatgggGGTCTCgATTAATGCGTAAAGGCGAAGAGCTGTTC
Reverse - Gibson - Clo39 sfGFP	ccagtgtgaGGTCTCgTACCTCATTTGTACAGTTCATCCATACCATGCGTG
Forward - Gibson - Clo39 Backbone	tgaactgtacaaatgaGGTACGAGACCTCACACTGGCTCACCTTC
Reverse - Gibson - Clo39 Backbone	ttcgcctttacgCATTAATcGAGACCCCCATGTCAGCCGTTAAGTG
Forward - Gibson - Clo40 mCherry	tgacatgggGGTCTCgATTAATGGTGAGCAAGGGCGAGGAGG
Reverse - Gibson - Clo40 mCherry	ccagtgtgaGGTCTCgTACCTTACTTGTACAGCTCGTCCATGCCGC
Forward - Gibson - Clo40 Backbone	cgagctgtacaagtaaGGTACGAGACCTCACACTGGCTCACCTTC
Reverse - Gibson - Clo40 Backbone	gcccttgctcacCATTAATcGAGACCCCCATGTCAGCCGTTAAGTG
Forward - Gibson - Clo41 BFP	tgacatgggGGTCTCgATTAATGGTGAGCAAGGGCGAGGAGCTG
Reverse - Gibson - Clo41 BFP	ccagtgtgaGGTCTCgTACCTTACTTGTACAGCTCGTCCATGCCGAG
Forward - Gibson - Clo41 Backbone	cgagctgtacaagtaaGGTACGAGACCTCACACTGGCTCACCTTC
Reverse - Gibson - Clo41 Backbone	gcccttgctcacCATTAATcGAGACCCCCATGTCAGCCGTTAAGTG
Forward - Gibson - Clo42 YFP	tgacatgggGGTCTCgATTAATGGTGAGCAAGGGCGAGGAGCTG
Reverse - Gibson - Clo42 YFP	ccagtgtgaGGTCTCgTACCTTACTTGTACAGCTCGTCCATGCCGAG
Forward - Gibson - Clo42 Backbone	cgagctgtacaagtaaGGTACGAGACCTCACACTGGCTCACCTTC
Reverse - Gibson - Clo42 Backbone	gcccttgctcacCATTAATcGAGACCCCCATGTCAGCCGTTAAGTG
Forward - Gibson - Clo1' BHR1	tgccacctgGGTCTCgAGCGCTAGACTTTGCTTCGCAAAGTCGTGAC
Reverse - Gibson - Clo1' BHR1	ccagtgtgaGGTCTCgTCTCAGTAGAGAGCGTTCACCGACAAACAACAG
Forward - Gibson - Clo1' AmpR Gene	ctctctactGAGAcGAGACCtcacactggctcaccttcgggtg
Reverse - Gibson - Clo1' AmpR Gene	AAAGTCTAGCGCTcGAGACCcaggtggcacttttcggggaaatgtg
Forward - Gibson - Clo2' SC101	tgccacctgGGTCTCgAGCGTCAGAATTGGTTAATTGGTTGGA
Reverse - Gibson - Clo2' SC101	ccagtgtgaGGTCTCgTCTCCGCATCCTCACGATAATATCCGG
Forward - Gibson - Clo2' AmpR Gene	GAGGATGCGGAGAcGAGACCtcacactggctcaccttcgggtg
Reverse - Gibson - Clo2' AmpR Gene	CAATTCTGACGCTcGAGACCcaggtggcacttttcggggaaatgtg
Forward - Gibson - Clo3' Col E1	tgccacctgGGTCTCgAGCGGCTCGCCAGTCGATTGGCTGAGCTC
Reverse - Gibson - Clo3' Col E1	ccagtgtgaGGTCTCgTCTCGATCCAGCATATGCGGTGTGAAATACCG
Forward - Gibson - Clo3' AmpR Gene	TGCTGGATCGAGAcGAGACCtcacactggctcaccttcgggtg
Reverse - Gibson - Clo3' AmpR Gene	CTGGCGAGCCGCTcGAGACCcaggtggcacttttcggggaaatgtg
Forward - qPCR internal control for Elu (DAHP)	TTGAGAAGCCACGTACCACCGTTGGCTGG
Reverse - qPCR internal control for Elu (DAHP)	GCCCTGCTTCCACATCAAACGAGCCATCC
Forward - qPCR internal control for Sma (rpoD)	ATATCGATGGTGGCCTGCTGCTC
Reverse - qPCR internal control for Sma (rpoD)	GCAAGGACTTCATCCGTTCCTGGG
Forward - qPCR internal control for Hro (rpoS)	TCGAAGAACCGGAAGTGATCGACG
Reverse - qPCR internal control for Hro (rpoS)	GAGCACCTTCTTGAGCTCGTCCA
Forward - qPCR internal control for Ppu (rpoD)	ATCGGCTCTTTGGCGATCTT
Reverse - qPCR internal control for Ppu (rpoD)	ACCGTATTTCCCGCCAGATG
Forward - qPCR internal control for Bpi (rpoN)	GCTATAAAAGCAAAGCACGCACCC
Reverse - qPCR internal control for Bpi (rpoN)	CAGCATCAGGACCGAGCGATTGTC
Forward - qPCR sfGFP	AGAGCTGTTCACTGGTGTCG
Reverse - qPCR sfGFP	TAGTTGCGTCACCTTCACCC
Forward - Gibson - pZL266-Elu-DAHP-sfGFP - Insert (DAHP)	tgcgtttatacctaggagtcTTGAGAAGCCACGTACCACC
Reverse - Gibson - pZL266-Elu-DAHP-sfGFP - Insert (DAHP)	atgagtttttctaataatttCGCAATTTTCAGCCCTGCTT
Forward - Gibson - pZL266-Elu-DAHP-sfGFP - Backbone	aagcagggctgaaaattgcgAAATTATTAGAAAAACTCATCGAGC
Reverse - Gibson - pZL266-Elu-DAHP-sfGFP - Backbone	ggtggtacgtggcttctcaaGACTCCTAGGTATAAACGCA
Forward - Gibson - pZL293-Sma-rpoD-sfGFP - Insert (RpoD)	tgcgtttatacctaggagtcTCAGTCGATATCCAGGAAGCTG
Reverse - Gibson - pZL293-Sma-rpoD-sfGFP - Insert (RpoD)	atgagtttttctaataatttATGGCCAACGAACGTCCTGC
Forward - Gibson - pZL293-Sma-rpoD-sfGFP - Backbone	gcaggacgttcgttggccatAAATTATTAGAAAAACTCATCGAGC
Reverse - Gibson - pZL293-Sma-rpoD-sfGFP - Backbone	gcttcctggatatcgactgaGACTCCTAGGTATAAACGCA
Forward - Gibson - pZL296-Hro-rpoS-sfGFP - Insert (RpoS)	tgcgtttatacctaggagtcATGACAAGCAATCACCGTGATCACTTG
Reverse - Gibson - pZL296-Hro-rpoS-sfGFP - Insert (RpoS)	atgagtttttctaataatttTCAGAACAGGGCGTCGCGCC
Forward - Gibson - pZL296-Hro-rpoS-sfGFP - Backbone	ggcgcgacgccctgttctgaAAATTATTAGAAAAACTCATCGAGC
Reverse - Gibson - pZL296-Hro-rpoS-sfGFP - Backbone	tcacggtgattgcttgtcatGACTCCTAGGTATAAACGCA
Forward - Gibson - pZL299-Ppu-rpoD-sfGFP - Insert (RpoD)	tgcgtttatacctaggagtcTCACTCGTCGAGGAAGGAGC
Reverse - Gibson - pZL299-Ppu-rpoD-sfGFP - Insert (RpoD)	atgagtttttctaataatttATGTCCGGAAAAGCGCAACA
Forward - Gibson - pZL299-Ppu-rpoD-sfGFP - Backbone	tgttgcgcttttccggacatAAATTATTAGAAAAACTCATCGAGC
Reverse - Gibson - pZL299-Ppu-rpoD-sfGFP - Backbone	gctccttcctcgacgagtgaGACTCCTAGGTATAAACGCA
Forward - Gibson - pZL300-Bpi-rpoN-sfGFP - Insert (RpoN)	tgcgtttatacctaggagtcATGGAGTCTGGCACGTCGCA
Reverse - Gibson - pZL300-Bpi-rpoN-sfGFP - Insert (RpoN)	atgagtttttctaataatttTCATGGGTTTCTCCGAAGCAT
Forward - Gibson - pZL300-Bpi-rpoN-sfGFP - Backbone	tgcttcggagaaacccatgaAAATTATTAGAAAAACTCATCGAGC
Reverse - Gibson - pZL300-Bpi-rpoN-sfGFP - Backbone	tgcgacgtgccagactccatGACTCCTAGGTATAAACGCA

### Sheet: Table S3 (Plasmids)
Plasmid name	Description	Selection Marker	Reference
pBBR122	The Broad host range origin was isolated from this plasmid	CmR & KanR	A kind gift from the Chase Beisel Lab
pYTK047	The sfGFP protein and J72163 GlpT promoter sequence were isolated from this plasmid	CmR	The MoClo-YTK plasmid kit was a gift from John Dueber (Addgene kit # 1000000061).; A Highly-characterized Yeast Toolkit for Modular, Multi-part Assembly. Lee ME, DeLoache, WC A, Cervantes B, Dueber, JE. ACS Synthetic Biology 2015. DOI: 10.1021/sb500366v. Journal .
pSPC364	The mCherry protein and AmpR were isolated from this plasmid	AmpR	A kind gift from the Chase Beisel Lab
BFP	The blue flourescent protein was isolated from this plasmid	AmpR	pNCS BFP was a gift from Erik Rodriguez & Roger Tsien (Addgene plasmid # 91757 ; http://n2t.net/addgene:91757 ; RRID:Addgene_91757); Understanding, improving and using green fluorescent proteins. Cubitt AB, Heim R, Adams SR, Boyd AE, Gross LA, Tsien RY. Trends Biochem Sci. 1995 Nov;20(11):448-55. S0968-0004(00)89099-4 [pii] PubMed 8578587
YFP	The yellow flourescent protein was isolated from this plasmid	AmpR	pNCS YFP was a gift from Erik Rodriguez & Roger Tsien (Addgene plasmid # 91759 ; http://n2t.net/addgene:91759 ; RRID:Addgene_91759); Understanding, improving and using green fluorescent proteins. Cubitt AB, Heim R, Adams SR, Boyd AE, Gross LA, Tsien RY. Trends Biochem Sci. 1995 Nov;20(11):448-55. S0968-0004(00)89099-4 [pii] PubMed 8578587
pBT4	The TetR and the double terminator SoxR + TonB terminators were isolated from this plasmid	TetR	pBT-4 was a gift from Ryan Gill (Addgene plasmid # 22831 ; http://n2t.net/addgene:22831 ; RRID:Addgene_22831); Broad host range vectors for stable genomic library construction. Lynch MD, Gill RT. Biotechnol Bioeng. 2006 May 5. 94(1):151-8. 10.1002/bit.20836 PubMed 16496398
pJV11	EryR was isolated from this plasmid	EryR	A kind gift from the Chase Beisel Lab
pBbB1c-GFP	Lambda Terminator and rrnB T1 Terminator were isolated from this plasmid	CmR	pBbB1c-GFP was a gift from Jay Keasling (Addgene plasmid # 35341 ; http://n2t.net/addgene:35341 ; RRID:Addgene_35341); BglBrick vectors and datasheets: A synthetic biology platform for gene expression. Lee TS, Krupa RA, Zhang F, Hajimorad M, Holtz WJ, Prasad N, Lee SK, Keasling JD. J Biol Eng. 2011 Sep 20;5:12. 10.1186/1754-1611-5-12 PubMed 21933410
pCAS	SC101 origin was isolated from this plasmid	KanR	pCas was a gift from Sheng Yang (Addgene plasmid # 62226 ; http://n2t.net/addgene:62226 ; RRID:Addgene_62226); Multigene editing in the Escherichia coli genome using the CRISPR-Cas9 system. Jiang Y, Chen B, Duan C, Sun B, Yang J, Yang S. Appl Environ Microbiol. 2015 Jan 30. pii: AEM.04023-14. 10.1128/AEM.04023-14 PubMed 25636838
pTarget	SpecR and ColE1 origin were isolated from this plasmid	SpecR	pTargetF was a gift from Sheng Yang (Addgene plasmid # 62226 ; http://n2t.net/addgene:62226 ; RRID:Addgene_62226); Multigene editing in the Escherichia coli genome using the CRISPR-Cas9 system. Jiang Y, Chen B, Duan C, Sun B, Yang J, Yang S. Appl Environ Microbiol. 2015 Jan 30. pii: AEM.04023-14. 10.1128/AEM.04023-14 PubMed 25636838
pSAM-R1	R6ky + oriT was isolated from this plasmid	KanR & AmpR	A kind gift from the Chris Yost Lab
pBBR122-∆MobA	Derivative of pBBR122 with the MobA gene removed	CmR & KanR	This work
pBBR122-DT-∆MobA	Derivative of pBBR122-∆MobA with the rrnB & T7Te Terminators added	CmR & KanR	This work
pBBR122-CmR	Derivative of pBBR122-DT-∆MobA without the KanR gene	CmR	This work
pBBR122-KanR	Derivative of pMRTK-CmR with CmR replaced by KanR	KanR	This work
pBBR122-AmpR	Derivative of pMRTK-CmR with CmR replaced by AmpR	AmpR	This work
pBBR122-SpecR	Derivative of pMRTK-CmR with CmR replaced by SpecR	SpecR	This work
pBBR122-TetR	Derivative of pMRTK-CmR with CmR replaced by TetR	TetR	This work
pBBR122-EryR	Derivative of pMRTK-CmR with CmR replaced by EryR	EryR	This work
pBBR122-CmR-sfGFP	Base plasmid for ES screening with sfGFP protein and J72163 GlpT promoter sequence	CmR	This work
pBBR122-KanR-sfGFP	Base plasmid for ES screening with sfGFP protein and J72163 GlpT promoter sequence	KanR	This work
pBBR122-CmR-sfGFP'	Derivative of pBBR122-CmR-sfGFP with the J72163 GlpT promoter replaced with Elu ES3	CmR	This work
pBBR122-KanR-sfGFP'	Derivative of pBBR122-KanR-sfGFP with the J72163 GlpT promoter replaced with Elu ES3	KanR	This work
pSC101-CmR-sfGFP'	Derivative of pBBR122-CmR-sfGFP' with the BHR1 origin replaced with the SC101 origin	CmR	This work
pColE1-CmR-sfGFP'	Derivative of pBBR122-CmR-sfGFP' with the BHR1 origin replaced with the ColE1 origin	CmR	This work
pZL266-Elu-DAHP-sfGFP	Derivative of pBBR122-KanR-sfGFP' with the added DAHP from Elu genome	CmR	This work
pZL296-Hro-rpoS-sfGFP	Derivative of pBBR122-KanR-sfGFP' with the added RpoS from Hro genome	CmR	This work
pZL300-Bpi-rpoN-sfGFP	Derivative of pBBR122-KanR-sfGFP' with the added RpoN from Bpi genome	CmR	This work
pZL293-Sma-rpoD-sfGFP	Derivative of pBBR122-KanR-sfGFP' with the added RpoD from Sma genome	CmR	This work
pZL299-Ppu-rpoD-sfGFP	Derivative of pBBR122-KanR-sfGFP' with the added RpoD from Ppu genome	KanR	This work

### Sheet: Table S4 (SynCom RM Systems)
http://rebase.neb.com/cgi-bin/reb_get.pl
Organism		# of RM Systems	Types	Name	Parts	Recognition Sequence
C. Indologenes		1	Type 2	M.CinAA5ORFBP	putative Type II N4-cytosine or N6-adenine DNA methyltransferase	Unknown
			Type 1	S.CinAA5I	Type I restriction-modification system specificity (S) subunit	GTANNNNNNGRTC
				M.CinAA5I	Type I restriction-modification system N6-adenine DNA methyltransferase (M) subunit
				CinAA5IP	putative Type I restriction-modification system restriction (R) subunit
			"other"	CinAA5McrBCP	putative Type IV methyl-directed restriction enzyme	Unknown
				CinAA5McrBCP	putative Type IV methyl-directed restriction enzyme	Unknown
C. Pusillum		0	Type 2	M.CpuAA3ORFAP	putative Type II N4-cytosine or N6-adenine DNA methyltransferase	Unknown
E. Ludwiggi		1	Type 2	M.EclAA4Dam	Orphan N6-adenine DNA methyltransferase	GATC
			Type 2	M.EclAA4Dcm	Type II cytosine-5 DNA methyltransferase	CCWGG
				V.EclAA4DcmP	putative Type II vsr-like G/T DNA mismatch repair endonuclease (nicking enzyme)
			Type 2	M.EclAA4ORFBP	Orphan putative Type II N4-cytosine or N6-adenine DNA methyltransferase	Unknown
			Type 2	M.EclAA4I	Type II N4-cytosine DNA methyltransferase	TGGCCA
H. Robiniae		0	Type 2	M.HfrAA6I	Type II N6-adenine DNA methyltransferase	GTWWAC
B. pituitosum		2	Type 1	M.OpiAA2II	Type I restriction-modification system N6-adenine DNA methyltransferase (M) subunit	TACNNNNNTCC
				S.OpiAA2II	Type I restriction-modification system specificity (S) subunit
				OpiAA2IIP	putative Type I restriction-modification system restriction (R) subunit
			"Other"	M.OpiAA2I	Orphan N6-adenine DNA methyltransferase	GANTC
			Type 2	M.OpiAA2III	Type II N6-adenine DNA methyltransferase	CTGCAG
				OpiAA2IIIP	putative Type II restriction enzyme
P. putida		1	Type 1	S.PpuAA7I	Type I restriction-modification system specificity (S) subunit	GTANNNNNNNNTCCA
				M.PpuAA7I	Type I restriction-modification system N6-adenine DNA methyltransferase (M) subunit
				PpuAA7IP	putative Type I restriction-modification system restriction (R) subunit
			Type 2	M.PpuAA7ORFCP	putative Type II cytosine-5 DNA methyltransferase	Unknown
			Type 2	M.PpuAA7ORFBP	putative Type II cytosine-5 DNA methyltransferase	Unknown
S. maltophilia		2	Type 1	S.SmaAA1I	Type I restriction-modification system specificity (S) subunit	CAAHNNNNNNCTTC
				M.SmaAA1I	Type I restriction-modification system N6-adenine DNA methyltransferase (M) subunit
				SmaAA1IP	putative Type I restriction-modification system restriction (R) subunit
			Type 2	M.SmaAA1ORFAP	putative Type II cytosine-5 DNA methyltransferase	Unknown
				RM.SmaAA1ORFBP	putative Type IIG restriction enzyme & N6-adenine DNA methyltransferase
			Other	SmaAA1McrBP	putative Type IV methyl-directed restriction enzyme	Unknown
				SmaAA1McrCP	putative Type IV methyl-directed restriction enzyme

### Sheet: Table S5 (Expression Sequences)
Strain	ES	average strength	Downstream Gene
Elu	1	217.54	Ribosomal large subunit pseudouridine synthase E (EC 5.4.99.20)
	2	701.91	Cold shock protein of CSP family => CspC (naming convention as in E.coli)
	3	3751.27	LSU ribosomal protein L14p (L23e)
Ppu	1	208.64	Organic hydroperoxide resistance protein
	2	471.53	L-arabonate dehydratase (EC 4.2.1.25)
	3	1037.78	RNA-binding protein Hfq
Hro	1	83.9121	Hypothetical Protein
	2	179.209	Transcriptional regulator, AcrR family
	3	766.973	Hypothetical Protein (Near transcriptional regulator)
	4	3692.59	LSU ribosomal protein L31p, zinc-independent
	5	13017.5	Glutathione S-transferase, unnamed subgroup (EC 2.5.1.18)
	6	25177.7	Hypothetical Protein
Sma	1	105.549	LSU ribosomal protein L35p
	2	142.158	LSU ribosomal protein L11p (L12e)
	3	316.764	Cold Shock Protein
	4	791.861	SSU ribosomal protein S15p (S13e)
	5	1776.55	DNA-binding protein HU-beta
Bpi	1	46.0218	Hypothetical Protein
	2	79.9866	ABC transporter, substrate-binding protein (cluster 1, maltose/g3p/polyamine/iron)
	3	161.566	Deoxyribose operon repressor, DeoR family
	4	310.56	Hypothetical Protein
	5	659.207	ABC transporter, substrate-binding protein (cluster 5, nickel/peptides/opines)
	6	1143.89	ABC transporter, substrate-binding protein (cluster 3, basic aa/glutamine/opines)
	7	2397.96	Substrate-specific component BioY of biotin ECF transporter
	8	6200.92	Ribose ABC transport system, periplasmic ribose-binding protein RbsB (TC 3.A.1.2.1)

### Sheet: Table S6 (qPCR reference genes)
Strain	Reference Gene
Elu	3-Deoxy-D-arabinoheptulosonate 7-phosphate (DAHP) synthase
Sma	RNA polymerase sigma factor RpoD
Hro	RNA polymerase sigma factor RpoS
Ppu	RNA polymerase sigma factor RpoD
Bpi	RNA polymerase sigma factor RpoN
